# Intracellular amorphous calcium carbonate biomineralization in methanotrophic gammaproteobacteria was acquired by horizontal gene transfer from cyanobacteria

**DOI:** 10.64898/2025.12.07.689555

**Authors:** Benzerara Karim, Millet Maxime, Skouri-Panet Fériel, Gaschignard Geoffroy, Mehta Neha, Bezard Malo, Caumes Geraldine, Daniel M. Chevrier, Dezi Manuela, Duverger Arnaud, Guigner Jean-Michel, Gutiérrez-Preciado Ana, Christopher T. Lefevre, López-García Purificación, Menguy Nicolas, Caroline L. Monteil, Pehau-Arnaudet Gerard, Penard Esthel, Pereiro Eva, Scandola Cyril, Travert Cynthia, Vantelon Delphine, Duprat Elodie, Callebaut Isabelle, Moreira David

**Affiliations:** Sorbonne Université, Muséum National d’Histoire Naturelle, UMR CNRS 7590. Institut de Minéralogie, de Physique des Matériaux et de Cosmochimie (IMPMC), 75005 Paris, France; Aix-Marseille Université, CEA, CNRS, BIAM, UMR7265, Institut de Biosciences et Biotechnologies Aix-Marseille, CEA Cadarache, F-13115, Saint-Paul-lez-Durance, France; Unité d’Ecologie Société et Evolution, CNRS, Université Paris-Saclay, AgroParisTech, Gif-sur-Yvette, France; Institut Pasteur, Université Paris Cité, Ultrastructural Bioimaging Unit, 75015 Paris, France; ALBA Synchrotron Light Source, Cerdanyola del Vallés, Barcelona 08290, Spain; Synchrotron SOLEIL, L’Orme des Merisiers, 91190 Saint-Aubin, France

**Keywords:** Amorphous calcium carbonate, methanotrophs, Cyanobacteria, biomineralization, horizontal gene transfer

## Abstract

Some bacteria genetically control the biomineralization of intracellular amorphous calcium carbonates (iACC) with potential implications for microbial physiology, evolution, bioremediation and biogeochemical cycling. Until now, this capacity has been documented in *Cyanobacteria*, the giant gammaproteobacterium *Achromatium* and a few magnetotactic *Pseudomonadota* and *Nitrospirota*. Here, we report the discovery of iACC biomineralization in members of the *Methylococcaceae*, a family of aerobic methanotrophic *Gammaproteobacteria*. A homolog of the *ccyA* gene, previously considered a diagnostic marker for iACC formation in *Cyanobacteria*, was identified in several *Methylococcaceae* genomes, based on a search of the conserved C-terminal (GlyZip)3 domain of the encoded calcyanin protein, with a sequence coverage higher than 60% and an E-value lower than 1e^-20^. Moreover, two cultivated strains, *Methylococcus geothermalis* and *Methylococcus mesophilus*, whose genomes contained the *ccyA* gene, were consistently shown to form iACC granules. The *ccyA* genes of *Methylococcaceae* and *Microcystis* share higher sequence similarity (47%) than with other *Cyanobacteria* (around 30%) within their common (GlyZip)_3_ domain, suggesting horizontal gene transfer (HGT) from an ancestral *Microcystis*-like cyanobacterium to *Methylococcaceae*. This finding extends the known taxonomic distribution of *ccyA* and suggests that the capability to biomineralize iACC was acquired by HGT, possibly in environments such as those close to the oxyclines of lakes, where *Cyanobacteria* and *Methylococcaceae* commonly co-exist. The discovery of iACC in methane-oxidizing *Methylococcaceae* highlights a previously unrecognized coupling between calcium carbonate biomineralization and methane cycling in aquatic environments, suggesting that iACC formation may play an overlooked role in microbial carbon storage and local geochemical regulation.
