## Supplementary material for "Intracellular amorphous calcium carbonate biomineralization in methanotrophic gammaproteobacteria was acquired by horizontal gene transfer from cyanobacteria": Table S2

### Sheet: Feuil2
Accession number	ccya_sequence	ccya_cter	ncbi_mtd_biosample	environment biome from ncbi and pers input	ncbi_mtd_geographic_location	ncbi_mtd_isolation_source	ncbi_mtd_organism	ncbi_mtd_taxid	gtdbtk_classification	checkm_completeness	checkm_contamination	checkm_genome_size_bp	checkm_strain_heterogeneity	checkm_#_predicted_genes	type	Comment on strain availability	References	HMM hits (E-value/coverage/% identity)
																		GlyX3	Gly1	Gly2	Gly3
GCF_012769535.1	MSNPLGRTGTKLAELARRAASLGGKAAKMVRNAARSAAKTTAITVTPALEATKQVAQSVSEKVDPAAVGGAVAGSAAGEALGGVIGGVLGSVAGPGGTVVGAQIGAFAGQTVGAKMGYDLTHEAMHPEAADPQAGAGKRWGEVAKAITRKAGEKAGEAAGIAGGTAVGAVLAGPAGGLVGAVIGEALASEAGGKAAAEVCRQVQDDGSDHSASDGEPPKAGVGEWLGQVARDYTGETVTAAVFGAVGGSLAGPPGAAIGRRAGVIAATRVDWSFKTGAQAEKPSKSKRTRRKRGGGQARGPEST	Gly1,Gly2,Gly3	SAMN13402798	Geothermal environment	South Korea		Methylococcus geothermalis	2681310	d__Bacteria;p__Proteobacteria;c__Gammaproteobacteria;o__Methylococcales;f__Methylococcaceae;g__Methylococcus;s__Methylococcus sp012769535	99.33	1.11	3371031	0.0	3101	Isolate	axenic culture, available	Awala SI, et al. (2020). Methylococcus geothermalis sp. nov., a methanotroph isolated from a geothermal field in the Republic of Korea. Int J Syst Evol Microbiol. 2020 Oct;70(10):5520-5530. doi: 10.1099/ijsem.0.004442	7.42e-66/0.98/51	8.66e-20/0.92/38	1.46e-18/0.93/39	1.12e-15/0.93/58
GCF_016106025.1	VKPLEWAGRRLAAWAKRAASWSGTALETVRQTVRSAAGKTAKTITPAIEATKQAARAAGEKVDPAAVGGAVAGLAAGEAIGGVIGGVLGSVAGPGGTVVGAQIGAFAGQTVGAKMGYDLTHEALHPEAADPQIDAGKHLGDIARAVSRKAGEKAGEAAGIAAGTAIGASLAGPAGGLVGAVVGEALASEAGAKAATEVCRQMQGEAGDEPVAGQNAAKAGVGDWLGQVARDYTGETVTAAVLGAVGGSLAGPAGAAIGTRAGVIAAARIDWSFKQTPAAENQVKPKRKRGKRDGKKENGPEPP	Gly1,Gly2,Gly3	SAMN15196278	compost sample taken from a depth of 5 cm	Russia: Moscow region	compost	Methylococcus sp. BF19-07	2743472	d__Bacteria;p__Proteobacteria;c__Gammaproteobacteria;o__Methylococcales;f__Methylococcaceae;g__Methylococcus;s__Methylococcus sp016106025	99.89	1.04	3289615	0.0	3146	Isolate	No response from the person who isolated the strain	Patent RU2020129522A	4.01e-65/0.99/51	9.20e-20/0.92/38	4.17e-18/0.95/40	3.25e-15/0.91/54
GCF_026247885.1	MKKPRPAQGAAEPEASGMSNPLERAGIKLAEMARRAASLGSAAAKKVRNTARSAAKKTAITVTPAIEATKQAAQSASEKVDPAAVGGAVAGLAAGEALGGVIGGVLGSVAGPGGTVVGAQIGAFAGQTVGAKMGYDLTHEAMHPEAAQPQAGSGKHLGDVAKAVTRKAGEKAGEAAGIAAGTAVGAVLAGPAGGLVGAMIGEALASEAGGKAAAEVCRQVQGDDPDKPVPADEPAKAGVGEWLGQVARDYTGETVTAAVLGAVGGSLAGPAGAAIGTRAGVIAATRVDWSFKKTPRAKNSVKTKRKRGKRGGGKDGEPESP	Gly1,Gly2,Gly3	SAMN31613241	Rice field soil, 10-15 cm deep	South Korea	Rice field soil	Methylococcus sp. 16-5	2993564	d__Bacteria;p__Proteobacteria;c__Gammaproteobacteria;o__Methylococcales;f__Methylococcaceae;g__Methylococcus;s__	99.5	1.56	4343116	11.11	4054	Isolate	axenic culture, available	Awala SI et al. (2023). Methylococcus mesophilus sp. nov., the first non-thermotolerant methanotroph of the genus Methylococcus, from a rice field. Int J Syst Evol Microbiol. 2023 Oct;73(10). doi: 10.1099/ijsem.0.006077	1.32e-66/0.99/53	7.07e-20/0.92/38	9.71e-19/0.93/39	3.63e-15/0.91/56
GCF_029478315.1	VKPLEWAGRRLAAWAKRAASWSGTALETVRQTVRSAAGKTAKTITPAIEATKQAARAAGEKVDPAAVGGAVAGLAAGEAIGGVIGGVLGSVAGPGGTVVGAQIGAFAGQTVGAKMGYDLTHEALHPEAADPQIDAGKHLGDIARAVSRKAGEKAGEAAGIAAGTAIGASLAGPAGGLVGAVVGEALASEAGAKAATEVCRQMQGEAGDEPVAGQNAAKAGVGDWLGQVARDYTGETVTAAVLGAVGGSLAGPAGAAIGTRAGVIAAARIDWSFKQTPAAENQVKPKRKRGKRDGKKENGPEPP	Gly1,Gly2,Gly3	SAMN10593021	Mixture of several strains (e.g., ATCC 33009; BKM 2116) from several laboratories followed by selection under specific conditions	missing		Methylococcus capsulatus	414	d__Bacteria;p__Proteobacteria;c__Gammaproteobacteria;o__Methylococcales;f__Methylococcaceae;g__Methylococcus;s__Methylococcus sp016106025	99.89	1.04	3314920	0.0	3169	Isolate	No response from the person who isolated the strain	Patent RU2613365C1	2.67e-65/0.99/51	7.84e-20/0.92/38	3.36e-18/0.95/40	2.78e-15/0.91/54
GCF_009498235.1	MNRSDSKDCEEKPANRQTRMNLWQILRNKVWKRDAEPAAKPGKTENTIDESCQRQVENAEESVFEKAGSLTQSLAKCAEQAAHKAGETARPVFEATQTAAHSAAEMVDPAGVGGAVAAMTAGEIIGGVIGGAIGAVAGPGGVILGAEMGAFAGTSIGAKLGYDVTHEVVHPEDADPDASFNERVRGVAKALTTRTGDSIGGGAGAAGGGMIGTILAGPMGGGIGAFVGEAIAGELGEKSAVDLYATAERKLDEAQLQPPAPLDADAAEPEAPPTAGSADMKDWLQNAALGTASETGAEAVLSTVGAVVGGELGRKLGKRAALVAARHVDWAKVSSTVAGDQPKQKARKKPRQTSREKKIESKPEI	Gly1,Gly2,Gly3	SAMN12811188	Freshwater wetland ecosystem [ENVO:00000243]; Acidic Sphagnum-dominated peat bog	Russia: Tver region		Candidatus Methylospira mobilis	1808979	d__Bacteria;p__Proteobacteria;c__Gammaproteobacteria;o__Methylococcales;f__Methylococcaceae;g__Methylospira;s__Methylospira mobilis	97.46	3.32	4703534	9.09	4319	Isolate	strain has been lost (pers. Comm. S. Dedysh)	Danilova OV, eta al. (2016). A new cell morphotype among methane oxidizers: a spiral-shaped obligately microaerophilic methanotroph from northern low-oxygen environments. ISME J. (2016) 10:2734-2743.	1.54e-61/1/60	5.77e-19/0.92/40	5.87e-18/0.93/48	1.83e-08/0.9/70
GCA_028688525.1	VKNEDAANLTNGAEETSGADTPNSEPRGFWKRLRRSGANLSEWADQAASLGGKAARAVHGAAQSAADKAAAALHPAVTATQQAAQSVSEKVDPTAVGGAVAGLAAGEAIGGVIGGVLGSVAGPGGTLVGAQIGAFAGQTVGAKMGYDLTHVALHPQDADPKASPAKHLGNVTKAVARKAGEKAGEAAGIAAGTAVGVVVAGPVGGLVGSVIGEAVASAAGEKAAAEVCEQVQGENSEAPTAAQKKVPAKPGVGEWLEDVTRSYTGEAVTTAVLGAVGGAVAGPPGVQVGRRMGVIAAARVDWSFKPPETDGEPTKPGGTKRKRSIRIKTQKPSSPQGS	Gly1,Gly2,Gly3	SAMN32733640	landfill [ENVO:00000533]	USA	NEUS_C leachate from a leachate well at an active municipal landfill in the North Eastern United States	Methylococcus sp.	39769	d__Bacteria;p__Proteobacteria;c__Gammaproteobacteria;o__Methylococcales;f__Methylococcaceae;g__Methylococcus;s__	97.58	1.67	3668871	37.5	3611	MAG	NA	Grégoire DS, George NA, Hug LA (2023). Microbial methane cycling in a landfill on a decadal time scale. Nat Commun 14, 7402 (2023). https://doi.org/10.1038/s41467-023-43129-x	1.69e-63/0.97/55	3.47e-19/0.9/0.4	3.40e-18/0.93/43	1.98e-14/0.9/62
GCA_003242955.1	MEKPTKSTLTGAEKPNPPAPDASQGSSDRAAGGKSFWRSLGGAREAIGKFGGTADRLWKATVENAHKATRSKGEAAAKFTQETAQPFLETGHKAMDTLKDTVDPAAVGGAVAGMSAGEVVGAAIGGVLGSLAGPAGALIGAEAGGFAGLSIGAKLGYDVTHEAFHPEDADADLSPKGRMEALPELLGRKAGDNAGGKAGVVGGAAIGGVLAGPAGAMVGAAVGEAIAGEVGESGAFHLYRKAKQQVDGHPQVEAEGGEAKEWLADSAKRVVGEAGTEAAIGALGSMVAGPLGERIGLRVGAITATHMDWSLHAKAESSAAQEMDTQKENPVEPQ	Gly1,Gly2,Gly3	SAMN09223204	Stratified humic lake	Finland: Hameenlinna (Evo), Lake Alinen-Mustajarvi	lake water	Candidatus Methylumidiphilus alinenensis	2202197	d__Bacteria;p__Proteobacteria;c__Gammaproteobacteria;o__Methylococcales;f__Methylococcaceae;g__Methyloumidiphilus;s__Methyloumidiphilus alinensis	95.27	4.8	6572141	9.09	6540	MAG	NA	Rissanen AJ, et al. (2018). Gammaproteobacterial methanotrophs dominate methanotrophy in aerobic and anaerobic layers of boreal lake waters. Aquat Microb Ecol 81:257-276. https://doi.org/10.3354/ame01874	5.51e-77/0.99/41	9.06e-23/0.92/26	1.99e-21/0.88/30	1.96e-10/0.88/60
GCA_903912685.1	MEKPTKSTLTGAEKPNPPAPDASQGSSDRAAGGKSFWRSLGGAREAIGKFGGTADRLWKATVENAHKATRSKGEAAAKFTQETAQPFLETGHKAMDTLKDTVDPAAVGGAVAGMSAGEVVGAAIGGVLGSLAGPAGALIGAEAGGFAGLSIGAKLGYDVTHEAFHPEDADADLSPKGRMEALPELLGRKAGDNAGGKAGVVGGAAIGGVLAGPAGAMVGAAVGEAIAGEVGESGAFHLYRKAKQQVDGHPQVEAEGGEAKEWLADSAKRVVGEAGTEAAIGALGSMVAGPLGERIGLRVGAITATHMDWSLHAKAESSAAQEMDTQKENPVEPQ	Gly1,Gly2,Gly3	SAMEA6956599	freshwater sediment, Alinen Mustajärvi	Finland	freshwater sediment	uncultured Methylococcaceae bacterium	181674	d__Bacteria;p__Proteobacteria;c__Gammaproteobacteria;o__Methylococcales;f__Methylococcaceae;g__Methyloumidiphilus;s__Methyloumidiphilus alinensis	95.85	2.87	6368723	5.56	6429	MAG	NA	Buck M et al. (2021) Comprehensive dataset of shotgun metagenomes from oxygen stratified freshwater lakes and ponds. Sci Data 8, 131. https://doi.org/10.1038/s41597-021-00910-1	5.51e-77/0.99/41	9.06e-23/0.92/26	1.99e-21/0.88/30	1.96e-10/0.88/60
GCA_903831675.1	MEKPTKSTLTGAEKPNPPAPDASQGSSDRAAGGKSFWRSLGGAREAIGKFGGTADRLWKATVENAHKATRSKGEAAAKFTQETAQPFLETGHKAMDTLKDTVDPAAVGGAVAGMSAGEVVGAAIGGVLGSLAGPAGALIGAEAGGFAGLSIGAKLGYDVTHEAFHPEDADADLSPKGRMEALPELLGRKAGDNAGGKAGVVGGAAIGGVLAGPAGAMVGAAVGEAIAGEVGESGAFHLYRKAKQQVDGHPQVEAEGGEAKEWLADSAKRVVGEAGTEAAIGALGSMVAGPLGERIGLRVGAITATHMDWSLHAKAESSAAQEMDTQKENPVEPQ	Gly1,Gly2,Gly3	SAMEA6955015	freshwater sediment, Alinen Mustajärvi	Finland	freshwater sediment	uncultured Methylococcaceae bacterium	181674	d__Bacteria;p__Proteobacteria;c__Gammaproteobacteria;o__Methylococcales;f__Methylococcaceae;g__Methyloumidiphilus;s__Methyloumidiphilus alinensis	93.77	2.57	6718749	0.0	6926	MAG	NA	Buck M et al. (2021) Comprehensive dataset of shotgun metagenomes from oxygen stratified freshwater lakes and ponds. Sci Data 8, 131. https://doi.org/10.1038/s41597-021-00910-1	5.51e-77/0.99/41	9.06e-23/0.92/26	1.99e-21/0.88/30	1.96e-10/0.88/60
GCA_903831425.1	MEKPTKSTLTGAEKPNPPAPDASQGSSDRAAGGKSFWRSLGGAREAIGKFGGTADRLWKATVENAHKATRSKGEAAAKFTQETAQPFLETGHKAMDTLKDTVDPAAVGGAVAGMSAGEVVGAAIGGVLGSLAGPAGALIGAEAGGFAGLSIGAKLGYDVTHEAFHPEDADADLSPKGRMEALPELLGRKAGDNAGGKAGVVGGAAIGGVLAGPAGAMVGAAVGEAIAGEVGESGAFHLYRKAKQQVDGHPQVEAEGGEAKEWLADSAKRVVGEAGTEAAIGALGSMVAGPLGERIGLRVGAITATHMDWSLHAKAESSAAQEMDTQKENPVEPQ	Gly1,Gly2,Gly3	SAMEA6952050	freshwater sediment, Alinen Mustajärvi	Finland	freshwater sediment	uncultured Methylococcaceae bacterium	181674	d__Bacteria;p__Proteobacteria;c__Gammaproteobacteria;o__Methylococcales;f__Methylococcaceae;g__Methyloumidiphilus;s__Methyloumidiphilus alinensis	95.96	3.84	6591801	8.7	6795	MAG	NA	Buck M et al. (2021) Comprehensive dataset of shotgun metagenomes from oxygen stratified freshwater lakes and ponds. Sci Data 8, 131. https://doi.org/10.1038/s41597-021-00910-1	5.51e-77/0.99/41	9.06e-23/0.92/26	1.99e-21/0.88/30	1.96e-10/0.88/60
GCA_903929635.1	MEKPTKSTLTGAEKPNPPAPDASQGSSDRAAGGKSFWRSLGGAREAIGKFGGTADRLWKATVENAHKATRSKGEAAAKFTQETAQPFLETGHKAMDTLKDTVDPAAVGGAVAGMSAGEVVGAAIGGVLGSLAGPAGALIGAEAGGFAGLSIGAKLGYDVTHEAFHPEDADADLSPKGRMEALPELLGRKAGDNAGGKAGVVGGAAIGGVLAGPAGAMVGAAVGEAIAGEVGESGAFHLYRKAKQQVDGHPQVEAEGGEAKEWLADSAKRVVGEAGTEAAIGALGSMVAGPLGERIGLRVGAITATHMDWSLHAKAESSAAQEMDTQKENPVEPQ	Gly1,Gly2,Gly3	SAMEA6956768	freshwater sediment, Alinen Mustajärvi	Finland	freshwater sediment	uncultured Methylococcaceae bacterium	181674	d__Bacteria;p__Proteobacteria;c__Gammaproteobacteria;o__Methylococcales;f__Methylococcaceae;g__Methyloumidiphilus;s__Methyloumidiphilus alinensis	95.27	2.83	6499801	5.88	6621	MAG	NA	Buck M et al. (2021) Comprehensive dataset of shotgun metagenomes from oxygen stratified freshwater lakes and ponds. Sci Data 8, 131. https://doi.org/10.1038/s41597-021-00910-1	5.51e-77/0.99/41	9.06e-23/0.92/26	1.99e-21/0.88/30	1.96e-10/0.88/60
GCA_903882955.1	MEKPTKSTLTGAEKPNPPAPDASQGSSDRAAGGKSFWRSLGGAREAIGKFGGTADRLWKATVENAHKATRSKGEAAAKFTQETAQPFLETGHKAMDTLKDTVDPAAVGGAVAGMSAGEVVGAAIGGVLGSLAGPAGALIGAEAGGFAGLSIGAKLGYDVTHEAFHPEDADADLSPKGRMEALPELLGRKAGDNAGGKAGVVGGAAIGGVLAGPAGAMVGAAVGEAIAGEVGESGAFHLYRKAKQQVDGHPQVEAEGGEAKEWLADSAKRVVGEAGTEAAIGALGSMVAGPLGERIGLRVGAITATHMDWSLHAKAESSAAQEMDTQKENPVEPQ	Gly1,Gly2,Gly3	SAMEA6955183	lake water, Alinen Mustajärvi	Finland	lake water	uncultured Methylococcaceae bacterium	181674	d__Bacteria;p__Proteobacteria;c__Gammaproteobacteria;o__Methylococcales;f__Methylococcaceae;g__Methyloumidiphilus;s__Methyloumidiphilus alinensis	91.86	4.26	4940385	31.58	5124	MAG	NA	Buck M et al. (2021) Comprehensive dataset of shotgun metagenomes from oxygen stratified freshwater lakes and ponds. Sci Data 8, 131. https://doi.org/10.1038/s41597-021-00910-1	5.51e-77/0.99/41	9.06e-23/0.92/26	1.99e-21/0.88/30	1.96e-10/0.88/60
GCA_903848025.1	MEKPTKSTLTGAEKPNPPAPDASQGSSDRAAGGKSFWRSLGGAREAIGKFGGTADRLWKATVENAHKATRSKGEAAAKFTQETAQPFLETGHKAMDTLKDTVDPAAVGGAVAGMSAGEVVGAAIGGVLGSLAGPAGALIGAEAGGFAGLSIGAKLGYDVTHEAFHPEDADADLSPKGRMEALPELLGRKAGDNAGGKAGVVGGAAIGGVLAGPAGAMVGAAVGEAIAGEVGESGAFHLYRKAKQQVDGHPQVEAEGGEAKEWLADSAKRVVGEAGTEAAIGALGSMVAGPLGERIGLRVGAITATHMDWSLHAKAESSAAQEMDTQKENPVEPQ	Gly1,Gly2,Gly3	SAMEA6955767	lake water, Alinen Mustajärvi	Finland	lake water	uncultured Methylococcaceae bacterium	181674	d__Bacteria;p__Proteobacteria;c__Gammaproteobacteria;o__Methylococcales;f__Methylococcaceae;g__Methyloumidiphilus;s__Methyloumidiphilus alinensis	91.71	3.31	5936130	28.57	6228	MAG	NA	Buck M et al. (2021) Comprehensive dataset of shotgun metagenomes from oxygen stratified freshwater lakes and ponds. Sci Data 8, 131. https://doi.org/10.1038/s41597-021-00910-1	5.51e-77/0.99/41	9.06e-23/0.92/26	1.99e-21/0.88/30	1.96e-10/0.88/60
GCA_903896155.1	MEKPTKSTLTGAEKPNPPAPDASQGSSDRAAGGKSFWRSLGGAREAIGKFGGTADRLWKATVENAHKATRSKGEAAAKFTQETAQPFLETGHKAMDTLKDTVDPAAVGGAVAGMSAGEVVGAAIGGVLGSLAGPAGALIGAEAGGFAGLSIGAKLGYDVTHEAFHPEDADADLSPKGRMEALPELLGRKAGDNAGGKAGVVGGAAIGGVLAGPAGAMVGAAVGEAIAGEVGESGAFHLYRKAKQQVDGHPQVEAEGGEAKEWLADSAKRVVGEAGTEAAIGALGSMVAGPLGERIGLRVGAITATHMDWSLHAKAESSAAQEMDTQKENPVEPQ	Gly1,Gly2,Gly3	SAMEA6945908	lake water, Alinen Mustajärvi, 3m in depth	Finland	lake water	uncultured Methylococcaceae bacterium	181674	d__Bacteria;p__Proteobacteria;c__Gammaproteobacteria;o__Methylococcales;f__Methylococcaceae;g__Methyloumidiphilus;s__Methyloumidiphilus alinensis	87.47	4.23	5336358	35.0	5763	MAG	NA	Buck M et al. (2021) Comprehensive dataset of shotgun metagenomes from oxygen stratified freshwater lakes and ponds. Sci Data 8, 131. https://doi.org/10.1038/s41597-021-00910-1	5.51e-77/0.99/41	9.06e-23/0.92/26	1.99e-21/0.88/30	1.96e-10/0.88/60
GCA_903921065.1	MEKPTKSTLTGAEKPNPPAPDASQGSSDRAAGGKSFWRSLGGAREAIGKFGGTADRLWKATVENAHKATRSKGEAAAKFTQETAQPFLETGHKAMDTLKDTVDPAAVGGAVAGMSAGEVVGAAIGGVLGSLAGPAGALIGAEAGGFAGLSIGAKLGYDVTHEAFHPEDADADLSPKGRMEALPELLGRKAGDNAGGKAGVVGGAAIGGVLAGPAGAMVGAAVGEAIAGEVGESGAFHLYRKAKQQVDGHPQVEAEGGEAKEWLADSAKRVVGEAGTEAAIGALGSMVAGPLGERIGLRVGAITATHMDWSLHAKAESSAAQEMDTQKENPVEPQ	Gly1,Gly2,Gly3	SAMEA6944732	lake water, Alinen Mustajärvi, 4.4m in depth	Finland	lake water	uncultured Methylococcaceae bacterium	181674	d__Bacteria;p__Proteobacteria;c__Gammaproteobacteria;o__Methylococcales;f__Methylococcaceae;g__Methyloumidiphilus;s__Methyloumidiphilus alinensis	95.44	2.77	6256990	5.56	6417	MAG	NA	Buck M et al. (2021) Comprehensive dataset of shotgun metagenomes from oxygen stratified freshwater lakes and ponds. Sci Data 8, 131. https://doi.org/10.1038/s41597-021-00910-1	5.51e-77/0.99/41	9.06e-23/0.92/26	1.99e-21/0.88/30	1.96e-10/0.88/60
GCA_903908275.1	MEKPTKSTLTGAEKPNPPAPDASQGSSDRAAGGKSFWRSLGGAREAIGKFGGTADRLWKATVENAHKATRSKGEAAAKFTQETAQPFLETGHKAMDTLKDTVDPAAVGGAVAGMSAGEVVGAAIGGVLGSLAGPAGALIGAEAGGFAGLSIGAKLGYDVTHEAFHPEDADADLSPKGRMEALPELLGRKAGDNAGGKAGVVGGAAIGGVLAGPAGAMVGAAVGEAIAGEVGESGAFHLYRKAKQQVDGHPQVEAEGGEAKEWLADSAKRVVGEAGTEAAIGALGSMVAGPLGERIGLRVGAITATHMDWSLHAKAESSAAQEMDTQKENPVEPQ	Gly1,Gly2,Gly3	SAMEA6947917	lake water, Alinen Mustajärvi, 5.1m in depth	Finland	lake water	uncultured Methylococcaceae bacterium	181674	d__Bacteria;p__Proteobacteria;c__Gammaproteobacteria;o__Methylococcales;f__Methylococcaceae;g__Methyloumidiphilus;s__Methyloumidiphilus alinensis	95.16	3.01	6191273	16.67	6361	MAG	NA	Buck M et al. (2021) Comprehensive dataset of shotgun metagenomes from oxygen stratified freshwater lakes and ponds. Sci Data 8, 131. https://doi.org/10.1038/s41597-021-00910-1	5.51e-77/0.99/41	9.06e-23/0.92/26	1.99e-21/0.88/30	1.96e-10/0.88/60
GCA_903899245.1	MEKPTKSTLTGAEKPNPPAPDASQGSSDRAAGGKSFWRSLGGAREAIGKFGGTADRLWKATVENAHKATRSKGEAAAKFTQETAQPFLETGHKAMDTLKDTVDPAAVGGAVAGMSAGEVVGAAIGGVLGSLAGPAGALIGAEAGGFAGLSIGAKLGYDVTHEAFHPEDADADLSPKGRMEALPELLGRKAGDNAGGKAGVVGGAAIGGVLAGPAGAMVGAAVGEAIAGEVGESGAFHLYRKAKQQVDGHPQVEAEGGEAKEWLADSAKRVVGEAGTEAAIGALGSMVAGPLGERIGLRVGAITATHMDWSLHAKAESSAAQEMDTQKENPVEPQ	Gly1,Gly2,Gly3	SAMEA6945338	lake water, Alinen Mustajärvi, 5.8m in depth	Finland	lake water	uncultured Methylococcaceae bacterium	181674	d__Bacteria;p__Proteobacteria;c__Gammaproteobacteria;o__Methylococcales;f__Methylococcaceae;g__Methyloumidiphilus;s__Methyloumidiphilus alinensis	94.65	4.13	6113751	26.09	6336	MAG	NA	Buck M et al. (2021) Comprehensive dataset of shotgun metagenomes from oxygen stratified freshwater lakes and ponds. Sci Data 8, 131. https://doi.org/10.1038/s41597-021-00910-1	5.51e-77/0.99/41	9.06e-23/0.92/26	1.99e-21/0.88/30	1.96e-10/0.88/60
GCA_903834355.1	MEKPTKSTLTGAEKPNPPAPDASQGSSDRAAGGKSFWRSLGGAREAIGKFGGTADRLWKATVENAHKATRSKGEAAAKFTQETAQPFLETGHKAMDTLKDTVDPAAVGGAVAGMSAGEVVGAAIGGVLGSLAGPAGALIGAEAGGFAGLSIGAKLGYDVTHEAFHPEDADADLSPKGRMEALPELLGRKAGDNAGGKAGVVGGAAIGGVLAGPAGAMVGAAVGEAIAGEVGESGAFHLYRKAKQQVDGHPQVEAEGGEAKEWLADSAKRVVGEAGTEAAIGALGSMVAGPLGERIGLRVGAITATHMDWSLHAKAESSAAQEMDTQKENPVEPQ	Gly1,Gly2,Gly3	SAMEA6951527	lake water, Alinen Mustajärvi, 6.3 m in depth	Finland	lake water	uncultured Methylococcaceae bacterium	181674	d__Bacteria;p__Proteobacteria;c__Gammaproteobacteria;o__Methylococcales;f__Methylococcaceae;g__Methyloumidiphilus;s__Methyloumidiphilus alinensis	94.21	3.09	6166081	26.32	6342	MAG	NA	Buck M et al. (2021) Comprehensive dataset of shotgun metagenomes from oxygen stratified freshwater lakes and ponds. Sci Data 8, 131. https://doi.org/10.1038/s41597-021-00910-1	5.51e-77/0.99/41	9.06e-23/0.92/26	1.99e-21/0.88/30	1.96e-10/0.88/60
GCA_903877805.1	MEKPTKSTLTGAEKPNPPAPDASQGSSDRAAGGKSFWRSLGGAREAIGKFGGTADRLWKATVENAHKATRSKGEAAAKFTQETAQPFLETGHKAMDTLKDTVDPAAVGGAVAGMSAGEVVGAAIGGVLGSLAGPAGALIGAEAGGFAGLSIGAKLGYDVTHEAFHPEDADADLSPKGRMEALPELLGRKAGDNAGGKAGVVGGAAIGGVLAGPAGAMVGAAVGEAIAGEVGESGAFHLYRKAKQQVDGHPQVEAEGGEAKEWLADSAKRVVGEAGTEAAIGALGSMVAGPLGERIGLRVGAITATHMDWSLHAKAESSAAQEMDTQKENPVEPQ	Gly1,Gly2,Gly3	SAMEA6946378	lake water, Alinen Mustajärvi, 3m in depth	Finland	lake water	uncultured Methylococcaceae bacterium	181674	d__Bacteria;p__Proteobacteria;c__Gammaproteobacteria;o__Methylococcales;f__Methylococcaceae;g__Methyloumidiphilus;s__Methyloumidiphilus alinensis	89.0	3.1	4640880	30.0	4874	MAG	NA	Buck M et al. (2021) Comprehensive dataset of shotgun metagenomes from oxygen stratified freshwater lakes and ponds. Sci Data 8, 131. https://doi.org/10.1038/s41597-021-00910-1	5.51e-77/0.99/41	9.06e-23/0.92/26	1.99e-21/0.88/30	1.96e-10/0.88/60
GCA_903833575.1	MEKPTKSTLTGAEKPNPPAPDASQGSSDRAAGGKSFWRSLGGAREAIGKFGGTADRLWKATVENAHKATRSKGEAAAKFTQETAQPFLETGHKAMDTLKDTVDPAAVGGAVAGMSAGEVVGAAIGGVLGSLAGPAGALIGAEAGGFAGLSIGAKLGYDVTHEAFHPEDADADLSPKGRMEALPELLGRKAGDNAGGKAGVVGGAAIGGVLAGPAGAMVGAAVGEAIAGEVGESGAFHLYRKAKQQVDGHPQVEAEGGEAKEWLADSAKRVVGEAGTEAAIGALGSMVAGPLGERIGLRVGAITATHMDWSLHAKAESSAAQEMDTQKENPVEPQ	Gly1,Gly2,Gly3	SAMEA6948607	lake water, Alinen Mustajärvi, 4m in depth	Finland	lake water	uncultured Methylococcaceae bacterium	181674	d__Bacteria;p__Proteobacteria;c__Gammaproteobacteria;o__Methylococcales;f__Methylococcaceae;g__Methyloumidiphilus;s__Methyloumidiphilus alinensis	95.62	2.9	5864584	18.75	5886	MAG	NA	Buck M et al. (2021) Comprehensive dataset of shotgun metagenomes from oxygen stratified freshwater lakes and ponds. Sci Data 8, 131. https://doi.org/10.1038/s41597-021-00910-1	5.51e-77/0.99/41	9.06e-23/0.92/26	1.99e-21/0.88/30	1.96e-10/0.88/60
GCA_903835705.1	MEKPTKSTLTGAEKPNPPAPDASQGSSDRAAGGKSFWRSLGGAREAIGKFGGTADRLWKATVENAHKATRSKGEAAAKFTQETAQPFLETGHKAMDTLKDTVDPAAVGGAVAGMSAGEVVGAAIGGVLGSLAGPAGALIGAEAGGFAGLSIGAKLGYDVTHEAFHPEDADADLSPKGRMEALPELLGRKAGDNAGGKAGVVGGAAIGGVLAGPAGAMVGAAVGEAIAGEVGESGAFHLYRKAKQQVDGHPQVEAEGGEAKEWLADSAKRVVGEAGTEAAIGALGSMVAGPLGERIGLRVGAITATHMDWSLHAKAESSAAQEMDTQKENPVEPQ	Gly1,Gly2,Gly3	SAMEA6944507	lake water, Alinen Mustajärvi, 5.5m in depth	Finland	lake water	uncultured Methylococcaceae bacterium	181674	d__Bacteria;p__Proteobacteria;c__Gammaproteobacteria;o__Methylococcales;f__Methylococcaceae;g__Methyloumidiphilus;s__Methyloumidiphilus alinensis	94.06	3.13	5397427	23.53	5437	MAG	NA	Buck M et al. (2021) Comprehensive dataset of shotgun metagenomes from oxygen stratified freshwater lakes and ponds. Sci Data 8, 131. https://doi.org/10.1038/s41597-021-00910-1	5.51e-77/0.99/41	9.06e-23/0.92/26	1.99e-21/0.88/30	1.96e-10/0.88/60
GCA_903908235.1	MEKPTKSTLTGAEKPNPPAPDASQGSSDRAAGGKSFWRSLGGAREAIGKFGGTADRLWKATVENAHKATRSKGEAAAKFTQETAQPFLETGHKAMDTLKDTVDPAAVGGAVAGMSAGEVVGAAIGGVLGSLAGPAGALIGAEAGGFAGLSIGAKLGYDVTHEAFHPEDADADLSPKGRMEALPELLGRKAGDNAGGKAGVVGGAAIGGVLAGPAGAMVGAAVGEAIAGEVGESGAFHLYRKAKQQVDGHPQVEAEGGEAKEWLADSAKRVVGEAGTEAAIGALGSMVAGPLGERIGLRVGAITATHMDWSLHAKAESSAAQEMDTQKENPVEPQ	Gly1,Gly2,Gly3	SAMEA6945072	lake water, Alinen Mustajärvi, 6m in depth	Finland	lake water	uncultured Methylococcaceae bacterium	181674	d__Bacteria;p__Proteobacteria;c__Gammaproteobacteria;o__Methylococcales;f__Methylococcaceae;g__Methyloumidiphilus;s__Methyloumidiphilus alinensis	95.93	3.64	6274928	34.78	6522	MAG	NA	Buck M et al. (2021) Comprehensive dataset of shotgun metagenomes from oxygen stratified freshwater lakes and ponds. Sci Data 8, 131. https://doi.org/10.1038/s41597-021-00910-1	5.51e-77/0.99/41	9.06e-23/0.92/26	1.99e-21/0.88/30	1.96e-10/0.88/60
GCA_903911995.1	MEKPTKSTLTGAEKPNPPAPDASQGSSDRAAGGKSFWRSLGGAREAIGKFGGTADRLWKATVENAHKATRSKGEAAAKFTQETAQPFLETGHKAMDTLKDTVDPAAVGGAVAGMSAGEVVGAAIGGVLGSLAGPAGALIGAEAGGFAGLSIGAKLGYDVTHEAFHPEDADADLSPKGRMEALPELLGRKAGDNAGGKAGVVGGAAIGGVLAGPAGAMVGAAVGEAIAGEVGESGAFHLYRKAKQQVDGHPQVEAEGGEAKEWLADSAKRVVGEAGTEAAIGALGSMVAGPLGERIGLRVGAITATHMDWSLHAKAESSAAQEMDTQKENPVEPQ	Gly1,Gly2,Gly3	SAMEA6944077	lake water, Alinen Mustajärvi, 4m in depth	Finland	lake water	uncultured Methylococcaceae bacterium	181674	d__Bacteria;p__Proteobacteria;c__Gammaproteobacteria;o__Methylococcales;f__Methylococcaceae;g__Methyloumidiphilus;s__Methyloumidiphilus alinensis	92.3	4.94	5903714	33.33	6386	MAG	NA	Buck M et al. (2021) Comprehensive dataset of shotgun metagenomes from oxygen stratified freshwater lakes and ponds. Sci Data 8, 131. https://doi.org/10.1038/s41597-021-00910-1	5.51e-77/0.99/41	9.06e-23/0.92/26	1.99e-21/0.88/30	1.96e-10/0.88/60
GCA_903920655.1	MEKPTKSTLTGAEKPNPPAPDASQGSSDRAAGGKSFWRSLGGAREAIGKFGGTADRLWKATVENAHKATRSKGEAAAKFTQETAQPFLETGHKAMDTLKDTVDPAAVGGAVAGMSAGEVVGAAIGGVLGSLAGPAGALIGAEAGGFAGLSIGAKLGYDVTHEAFHPEDADADLSPKGRMEALPELLGRKAGDNAGGKAGVVGGAAIGGVLAGPAGAMVGAAVGEAIAGEVGESGAFHLYRKAKQQVDGHPQVEAEGGEAKEWLADSAKRVVGEAGTEAAIGALGSMVAGPLGERIGLRVGAITATHMDWSLHAKAESSAAQEMDTQKENPVEPQ	Gly1,Gly2,Gly3	SAMEA6947168	lake water, Alinen Mustajärvi, 4.5m in depth	Finland	lake water	uncultured Methylococcaceae bacterium	181674	d__Bacteria;p__Proteobacteria;c__Gammaproteobacteria;o__Methylococcales;f__Methylococcaceae;g__Methyloumidiphilus;s__Methyloumidiphilus alinensis	91.72	3.7	5956032	33.33	6392	MAG	NA	Buck M et al. (2021) Comprehensive dataset of shotgun metagenomes from oxygen stratified freshwater lakes and ponds. Sci Data 8, 131. https://doi.org/10.1038/s41597-021-00910-1	5.51e-77/0.99/41	9.06e-23/0.92/26	1.99e-21/0.88/30	1.96e-10/0.88/60
GCA_903823855.1	MEKPTKSTLTGAEKPNPPAPDASQGSSDRAAGGKSFWRSLGGAREAIGKFGGTADRLWKATVENAHKATRSKGEAAAKFTQETAQPFLETGHKAMDTLKDTVDPAAVGGAVAGMSAGEVVGAAIGGVLGSLAGPAGALIGAEAGGFAGLSIGAKLGYDVTHEAFHPEDADADLSPKGRMEALPELLGRKAGDNAGGKAGVVGGAAIGGVLAGPAGAMVGAAVGEAIAGEVGESGAFHLYRKAKQQVDGHPQVEAEGGEAKEWLADSAKRVVGEAGTEAAIGALGSMVAGPLGERIGLRVGAITATHMDWSLHAKAESSAAQEMDTQKENPVEPQ	Gly1,Gly2,Gly3	SAMEA6949762	lake water, Alinen Mustajärvi, 4.5 m deep	Finland	lake water	uncultured Methylococcaceae bacterium	181674	d__Bacteria;p__Proteobacteria;c__Gammaproteobacteria;o__Methylococcales;f__Methylococcaceae;g__Methyloumidiphilus;s__Methyloumidiphilus alinensis	93.5	2.27	6317081	0.0	6531	MAG	NA	Buck M et al. (2021) Comprehensive dataset of shotgun metagenomes from oxygen stratified freshwater lakes and ponds. Sci Data 8, 131. https://doi.org/10.1038/s41597-021-00910-1	5.51e-77/0.99/41	9.06e-23/0.92/26	1.99e-21/0.88/30	1.96e-10/0.88/60
GCA_903882195.1	MEKPTKSTLTGAEKPNPPAPDASQGSSDRAAGGKSFWRSLGGAREAIGKFGGTADRLWKATVENAHKATRSKGEAAAKFTQETAQPFLETGHKAMDTLKDTVDPAAVGGAVAGMSAGEVVGAAIGGVLGSLAGPAGALIGAEAGGFAGLSIGAKLGYDVTHEAFHPEDADADLSPKGRMEALPELLGRKAGDNAGGKAGVVGGAAIGGVLAGPAGAMVGAAVGEAIAGEVGESGAFHLYRKAKQQVDGHPQVEAEGGEAKEWLADSAKRVVGEAGTEAAIGALGSMVAGPLGERIGLRVGAITATHMDWSLHAKAESSAAQEMDTQKENPVEPQ	Gly1,Gly2,Gly3	SAMEA6946287	lake water, Alinen Mustajärvi, 5.5m in depth	Finland	lake water	uncultured Methylococcaceae bacterium	181674	d__Bacteria;p__Proteobacteria;c__Gammaproteobacteria;o__Methylococcales;f__Methylococcaceae;g__Methyloumidiphilus;s__Methyloumidiphilus alinensis	94.6	3.78	6201090	23.81	6503	MAG	NA	Buck M et al. (2021) Comprehensive dataset of shotgun metagenomes from oxygen stratified freshwater lakes and ponds. Sci Data 8, 131. https://doi.org/10.1038/s41597-021-00910-1	5.51e-77/0.99/41	9.06e-23/0.92/26	1.99e-21/0.88/30	1.96e-10/0.88/60
GCA_903898235.1	MEKPTKSTLTGAEKPNPPAPDASQGSSDRAAGGKSFWRSLGGAREAIGKFGGTADRLWKATVENAHKATRSKGEAAAKFTQETAQPFLETGHKAMDTLKDTVDPAAVGGAVAGMSAGEVVGAAIGGVLGSLAGPAGALIGAEAGGFAGLSIGAKLGYDVTHEAFHPEDADADLSPKGRMEALPELLGRKAGDNAGGKAGVVGGAAIGGVLAGPAGAMVGAAVGEAIAGEVGESGAFHLYRKAKQQVDGHPQVEAEGGEAKEWLADSAKRVVGEAGTEAAIGALGSMVAGPLGERIGLRVGAITATHMDWSLHAKAESSAAQEMDTQKENPVEPQ	Gly1,Gly2,Gly3	SAMEA6947551	lake water, Alinen Mustajärvi, 6m in depth	Finland	lake water	uncultured Methylococcaceae bacterium	181674	d__Bacteria;p__Proteobacteria;c__Gammaproteobacteria;o__Methylococcales;f__Methylococcaceae;g__Methyloumidiphilus;s__Methyloumidiphilus alinensis	94.23	3.52	6369884	15.79	6525	MAG	NA	Buck M et al. (2021) Comprehensive dataset of shotgun metagenomes from oxygen stratified freshwater lakes and ponds. Sci Data 8, 131. https://doi.org/10.1038/s41597-021-00910-1	5.51e-77/0.99/41	9.06e-23/0.92/26	1.99e-21/0.88/30	1.96e-10/0.88/60
GCA_903857375.1	MEKPTKSTLTGAEKPNPPAPDASQGSSDRAAGGKSFWRSLGGAREAIGKFGGTADRLWKATVENAHKATRSKGEAAAKFTQETAQPFLETGHKAMDTLKDTVDPAAVGGAVAGMSAGEVVGAAIGGVLGSLAGPAGALIGAEAGGFAGLSIGAKLGYDVTHEAFHPEDADADLSPKGRMEALPELLGRKAGDNAGGKAGVVGGAAIGGVLAGPAGAMVGAAVGEAIAGEVGESGAFHLYRKAKQQVDGHPQVEAEGGEAKEWLADSAKRVVGEAGTEAAIGALGSMVAGPLGERIGLRVGAITATHMDWSLHAKAESSAAQEMDTQKENPVEPQ	Gly1,Gly2,Gly3	SAMEA6950680	lake water, Alinen Mustajärvi, 3.5m in depth	Finland	lake water	uncultured Methylococcaceae bacterium	181674	d__Bacteria;p__Proteobacteria;c__Gammaproteobacteria;o__Methylococcales;f__Methylococcaceae;g__Methyloumidiphilus;s__Methyloumidiphilus alinensis	89.07	4.58	5260691	29.17	5644	MAG	NA	Buck M et al. (2021) Comprehensive dataset of shotgun metagenomes from oxygen stratified freshwater lakes and ponds. Sci Data 8, 131. https://doi.org/10.1038/s41597-021-00910-1	5.51e-77/0.99/41	9.06e-23/0.92/26	1.99e-21/0.88/30	1.96e-10/0.88/60
GCA_903835535.1	MEKPTKSTLTGAEKPNPPAPDASQGSSDRAAGGKSFWRSLGGAREAIGKFGGTADRLWKATVENAHKATRSKGEAAAKFTQETAQPFLETGHKAMDTLKDTVDPAAVGGAVAGMSAGEVVGAAIGGVLGSLAGPAGALIGAEAGGFAGLSIGAKLGYDVTHEAFHPEDADADLSPKGRMEALPELLGRKAGDNAGGKAGVVGGAAIGGVLAGPAGAMVGAAVGEAIAGEVGESGAFHLYRKAKQQVDGHPQVEAEGGEAKEWLADSAKRVVGEAGTEAAIGALGSMVAGPLGERIGLRVGAITATHMDWSLHAKAESSAAQEMDTQKENPVEPQ	Gly1,Gly2,Gly3	SAMEA6944013	lake water, Alinen Mustajärvi, 4m in depth	Finland	lake water	uncultured Methylococcaceae bacterium	181674	d__Bacteria;p__Proteobacteria;c__Gammaproteobacteria;o__Methylococcales;f__Methylococcaceae;g__Methyloumidiphilus;s__Methyloumidiphilus alinensis	91.27	3.81	5624422	33.33	6114	MAG	NA	Buck M et al. (2021) Comprehensive dataset of shotgun metagenomes from oxygen stratified freshwater lakes and ponds. Sci Data 8, 131. https://doi.org/10.1038/s41597-021-00910-1	5.51e-77/0.99/41	9.06e-23/0.92/26	1.99e-21/0.88/30	1.96e-10/0.88/60
GCA_903870715.1	MEKPTKSTLTGAEKPNPPAPDASQGSSDRAAGGKSFWRSLGGAREAIGKFGGTADRLWKATVENAHKATRSKGEAAAKFTQETAQPFLETGHKAMDTLKDTVDPAAVGGAVAGMSAGEVVGAAIGGVLGSLAGPAGALIGAEAGGFAGLSIGAKLGYDVTHEAFHPEDADADLSPKGRMEALPELLGRKAGDNAGGKAGVVGGAAIGGVLAGPAGAMVGAAVGEAIAGEVGESGAFHLYRKAKQQVDGHPQVEAEGGEAKEWLADSAKRVVGEAGTEAAIGALGSMVAGPLGERIGLRVGAITATHMDWSLHAKAESSAAQEMDTQKENPVEPQ	Gly1,Gly2,Gly3	SAMEA6946889	lake water, Alinen Mustajärvi, 4.5m in depth	Finland	lake water	uncultured Methylococcaceae bacterium	181674	d__Bacteria;p__Proteobacteria;c__Gammaproteobacteria;o__Methylococcales;f__Methylococcaceae;g__Methyloumidiphilus;s__Methyloumidiphilus alinensis	92.88	3.56	6152688	28.57	6470	MAG	NA	Buck M et al. (2021) Comprehensive dataset of shotgun metagenomes from oxygen stratified freshwater lakes and ponds. Sci Data 8, 131. https://doi.org/10.1038/s41597-021-00910-1	5.51e-77/0.99/41	9.06e-23/0.92/26	1.99e-21/0.88/30	1.96e-10/0.88/60
GCA_903901165.1	MEKPTKSTLTGAEKPNPPAPDASQGSSDRAAGGKSFWRSLGGAREAIGKFGGTADRLWKATVENAHKATRSKGEAAAKFTQETAQPFLETGHKAMDTLKDTVDPAAVGGAVAGMSAGEVVGAAIGGVLGSLAGPAGALIGAEAGGFAGLSIGAKLGYDVTHEAFHPEDADADLSPKGRMEALPELLGRKAGDNAGGKAGVVGGAAIGGVLAGPAGAMVGAAVGEAIAGEVGESGAFHLYRKAKQQVDGHPQVEAEGGEAKEWLADSAKRVVGEAGTEAAIGALGSMVAGPLGERIGLRVGAITATHMDWSLHAKAESSAAQEMDTQKENPVEPQ	Gly1,Gly2,Gly3	SAMEA6946585	lake water, Alinen Mustajärvi, 5m in depth	Finland	lake water	uncultured Methylococcaceae bacterium	181674	d__Bacteria;p__Proteobacteria;c__Gammaproteobacteria;o__Methylococcales;f__Methylococcaceae;g__Methyloumidiphilus;s__Methyloumidiphilus alinensis	94.55	2.54	6314047	6.67	6544	MAG	NA	Buck M et al. (2021) Comprehensive dataset of shotgun metagenomes from oxygen stratified freshwater lakes and ponds. Sci Data 8, 131. https://doi.org/10.1038/s41597-021-00910-1	5.51e-77/0.99/41	9.06e-23/0.92/26	1.99e-21/0.88/30	1.96e-10/0.88/60
GCA_903869035.1	MEKPTKSTLTGAEKPNPPAPDASQGSSDRAAGGKSFWRSLGGAREAIGKFGGTADRLWKATVENAHKATRSKGEAAAKFTQETAQPFLETGHKAMDTLKDTVDPAAVGGAVAGMSAGEVVGAAIGGVLGSLAGPAGALIGAEAGGFAGLSIGAKLGYDVTHEAFHPEDADADLSPKGRMEALPELLGRKAGDNAGGKAGVVGGAAIGGVLAGPAGAMVGAAVGEAIAGEVGESGAFHLYRKAKQQVDGHPQVEAEGGEAKEWLADSAKRVVGEAGTEAAIGALGSMVAGPLGERIGLRVGAITATHMDWSLHAKAESSAAQEMDTQKENPVEPQ	Gly1,Gly2,Gly3	SAMEA6945269	lake water, Alinen Mustajärvi, 5.5m in depth	Finland	lake water	uncultured Methylococcaceae bacterium	181674	d__Bacteria;p__Proteobacteria;c__Gammaproteobacteria;o__Methylococcales;f__Methylococcaceae;g__Methyloumidiphilus;s__Methyloumidiphilus alinensis	94.67	2.74	6303401	5.26	6418	MAG	NA	Buck M et al. (2021) Comprehensive dataset of shotgun metagenomes from oxygen stratified freshwater lakes and ponds. Sci Data 8, 131. https://doi.org/10.1038/s41597-021-00910-1	5.51e-77/0.99/41	9.06e-23/0.92/26	1.99e-21/0.88/30	1.96e-10/0.88/60
GCA_903879085.1	MEKPTKSTLTGAEKPNPPAPDASQGSSDRAAGGKSFWRSLGGAREAIGKFGGTADRLWKATVENAHKATRSKGEAAAKFTQETAQPFLETGHKAMDTLKDTVDPAAVGGAVAGMSAGEVVGAAIGGVLGSLAGPAGALIGAEAGGFAGLSIGAKLGYDVTHEAFHPEDADADLSPKGRMEALPELLGRKAGDNAGGKAGVVGGAAIGGVLAGPAGAMVGAAVGEAIAGEVGESGAFHLYRKAKQQVDGHPQVEAEGGEAKEWLADSAKRVVGEAGTEAAIGALGSMVAGPLGERIGLRVGAITATHMDWSLHAKAESSAAQEMDTQKENPVEPQ	Gly1,Gly2,Gly3	SAMEA6946236	freshwater sediment, Alinen Mustajärvi	Finland	freshwater sediment	uncultured Methylococcaceae bacterium	181674	d__Bacteria;p__Proteobacteria;c__Gammaproteobacteria;o__Methylococcales;f__Methylococcaceae;g__Methyloumidiphilus;s__Methyloumidiphilus alinensis	95.24	2.6	6630382	0.0	6906	MAG	NA	Buck M et al. (2021) Comprehensive dataset of shotgun metagenomes from oxygen stratified freshwater lakes and ponds. Sci Data 8, 131. https://doi.org/10.1038/s41597-021-00910-1	5.51e-77/0.99/41	9.06e-23/0.92/26	1.99e-21/0.88/30	1.96e-10/0.88/60
GCA_903833305.1	MEKPTKSTLTGAEKPNPPAPDASQGSSDRAAGGKSFWRSLGGAREAIGKFGGTADRLWKATVENAHKATRSKGEAAAKFTQETAQPFLETGHKAMDTLKDTVDPAAVGGAVAGMSAGEVVGAAIGGVLGSLAGPAGALIGAEAGGFAGLSIGAKLGYDVTHEAFHPEDADADLSPKGRMEALPELLGRKAGDNAGGKAGVVGGAAIGGVLAGPAGAMVGAAVGEAIAGEVGESGAFHLYRKAKQQVDGHPQVEAEGGEAKEWLADSAKRVVGEAGTEAAIGALGSMVAGPLGERIGLRVGAITATHMDWSLHAKAESSAAQEMDTQKENPVEPQ	Gly1,Gly2,Gly3	SAMEA6948514	freshwater sediment, Alinen Mustajärvi	Finland	freshwater sediment	uncultured Methylococcaceae bacterium	181674	d__Bacteria;p__Proteobacteria;c__Gammaproteobacteria;o__Methylococcales;f__Methylococcaceae;g__Methyloumidiphilus;s__Methyloumidiphilus alinensis	94.84	3.25	6598601	4.76	6669	MAG	NA	Buck M et al. (2021) Comprehensive dataset of shotgun metagenomes from oxygen stratified freshwater lakes and ponds. Sci Data 8, 131. https://doi.org/10.1038/s41597-021-00910-1	5.51e-77/0.99/41	9.06e-23/0.92/26	1.99e-21/0.88/30	1.96e-10/0.88/60
GCA_903878515.1	MEKPTKSTLTGAEKPNPPAPDASQGSSDRAAGGKSFWRSLGGAREAIGKFGGTADRLWKATVENAHKATRSKGEAAAKFTQETAQPFLETGHKAMDTLKDTVDPAAVGGAVAGMSAGEVVGAAIGGVLGSLAGPAGALIGAEAGGFAGLSIGAKLGYDVTHEAFHPEDADADLSPKGRMEALPELLGRKAGDNAGGKAGVVGGAAIGGVLAGPAGAMVGAAVGEAIAGEVGESGAFHLYRKAKQQVDGHPQVEAEGGEAKEWLADSAKRVVGEAGTEAAIGALGSMVAGPLGERIGLRVGAITATHMDWSLHAKAESSAAQEMDTQKENPVEPQ	Gly1,Gly2,Gly3	SAMEA6944118	lake water, Kiruna, 3.9m in depth	Sweden	lake water	uncultured Methylococcaceae bacterium	181674	d__Bacteria;p__Proteobacteria;c__Gammaproteobacteria;o__Methylococcales;f__Methylococcaceae;g__Methyloumidiphilus;s__Methyloumidiphilus alinensis	88.61	2.77	5825834	5.0	5955	MAG	NA	Buck M et al. (2021) Comprehensive dataset of shotgun metagenomes from oxygen stratified freshwater lakes and ponds. Sci Data 8, 131. https://doi.org/10.1038/s41597-021-00910-1	5.51e-77/0.99/41	9.06e-23/0.92/26	1.99e-21/0.88/30	1.96e-10/0.88/60
GCA_903893045.1	MEKPTKSTLTGAEKPNPPAPDASQGSSDRAAGGKSFWRSLGGAREAIGKFGGTADRLWKATVENAHKATRSKGEAAAKFTQETAQPFLETGHKAMDTLKDTVDPAAVGGAVAGMSAGEVVGAAIGGVLGSLAGPAGALIGAEAGGFAGLSIGAKLGYDVTHEAFHPEDADADLSPKGRMEALPELLGRKAGDNAGGKAGVVGGAAIGGVLAGPAGAMVGAAVGEAIAGEVGESGAFHLYRKAKQQVDGHPQVEAEGGEAKEWLADSAKRVVGEAGTEAAIGALGSMVAGPLGERIGLRVGAITATHMDWSLHAKAESSAAQEMDTQKENPVEPQ	Gly1,Gly2,Gly3	SAMEA6948308	lake water, Kiruna, 4.2m in depth	Sweden	lake water	uncultured Methylococcaceae bacterium	181674	d__Bacteria;p__Proteobacteria;c__Gammaproteobacteria;o__Methylococcales;f__Methylococcaceae;g__Methyloumidiphilus;s__Methyloumidiphilus alinensis	93.34	4.82	6525987	36.0	6792	MAG	NA	Buck M et al. (2021) Comprehensive dataset of shotgun metagenomes from oxygen stratified freshwater lakes and ponds. Sci Data 8, 131. https://doi.org/10.1038/s41597-021-00910-1	5.51e-77/0.99/41	9.06e-23/0.92/26	1.99e-21/0.88/30	1.96e-10/0.88/60
GCA_903882675.1	MEKPTKSTLTGAEKPNPPAPDASQGSSDRAAGGKSFWRSLGGAREAIGKFGGTADRLWKATVENAHKATRSKGEAAAKFTQETAQPFLETGHKAMDTLKDTVDPAAVGGAVAGMSAGEVVGAAIGGVLGSLAGPAGALIGAEAGGFAGLSIGAKLGYDVTHEAFHPEDADADLSPKGRMEALPELLGRKAGDNAGGKAGVVGGAAIGGVLAGPAGAMVGAAVGEAIAGEVGESGAFHLYRKAKQQVDGHPQVEAEGGEAKEWLADSAKRVVGEAGTEAAIGALGSMVAGPLGERIGLRVGAITATHMDWSLHAKAESSAAQEMDTQKENPVEPQ	Gly1,Gly2,Gly3	SAMEA6954051	lake water, Kiruna	Sweden	lake water	uncultured Methylococcaceae bacterium	181674	d__Bacteria;p__Proteobacteria;c__Gammaproteobacteria;o__Methylococcales;f__Methylococcaceae;g__Methyloumidiphilus;s__Methyloumidiphilus alinensis	92.96	3.91	6108589	25.0	6281	MAG	NA	Buck M et al. (2021) Comprehensive dataset of shotgun metagenomes from oxygen stratified freshwater lakes and ponds. Sci Data 8, 131. https://doi.org/10.1038/s41597-021-00910-1	5.51e-77/0.99/41	9.06e-23/0.92/26	1.99e-21/0.88/30	1.96e-10/0.88/60
GCA_903881155.1	MEKPTKSTLTGAEKPNPPAPDASQGSSDRAAGGKSFWRSLGGAREAIGKFGGTADRLWKATVENAHKATRSKGEAAAKFTQETAQPFLETGHKAMDTLKDTVDPAAVGGAVAGMSAGEVVGAAIGGVLGSLAGPAGALIGAEAGGFAGLSIGAKLGYDVTHEAFHPEDADADLSPKGRMEALPELLGRKAGDNAGGKAGVVGGAAIGGVLAGPAGAMVGAAVGEAIAGEVGESGAFHLYRKAKQQVDGHPQVEAEGGEAKEWLADSAKRVVGEAGTEAAIGALGSMVAGPLGERIGLRVGAITATHMDWSLHAKAESSAAQEMDTQKENPVEPQ	Gly1,Gly2,Gly3	SAMEA6954308	lake water, Kiruna	Sweden	lake water	uncultured Methylococcaceae bacterium	181674	d__Bacteria;p__Proteobacteria;c__Gammaproteobacteria;o__Methylococcales;f__Methylococcaceae;g__Methyloumidiphilus;s__Methyloumidiphilus alinensis	92.27	3.75	6334925	33.33	6572	MAG	NA	Buck M et al. (2021) Comprehensive dataset of shotgun metagenomes from oxygen stratified freshwater lakes and ponds. Sci Data 8, 131. https://doi.org/10.1038/s41597-021-00910-1	5.51e-77/0.99/41	9.06e-23/0.92/26	1.99e-21/0.88/30	1.96e-10/0.88/60
GCA_903906125.1	MEKPTKSTLTGAEKPNPPAPDASQGSSDRAAGGKSFWRSLGGAREAIGKFGGTADRLWKATVENAHKATRSKGEAAAKFTQETAQPFLETGHKAMDTLKDTVDPAAVGGAVAGMSAGEVVGAAIGGVLGSLAGPAGALIGAEAGGFAGLSIGVKLGYDVTHEAFHPEDADADLSPKGRMEALPELLGRKAGDNAGGKAGVVGGAAIGGVLAGPAGAMVGAAVGEAIAGEVGESGAFHLYRKAKQQVDGHPQVEAEGGEAKEWLADSAKRVVGEAGTEAAIGALGSMVAGPLGERIGLRVGAITATHMDWSLHAKAESSAAQEMDTQKENPVEPQ	Gly1,Gly2,Gly3	SAMEA6949726	lake water, Bengtsgolen, 0.2 m in depth	Sweden	lake water	uncultured Methylococcaceae bacterium	181674	d__Bacteria;p__Proteobacteria;c__Gammaproteobacteria;o__Methylococcales;f__Methylococcaceae;g__Methyloumidiphilus;s__Methyloumidiphilus alinensis	96.11	3.89	5996389	12.5	6179	MAG	NA	Buck M et al. (2021) Comprehensive dataset of shotgun metagenomes from oxygen stratified freshwater lakes and ponds. Sci Data 8, 131. https://doi.org/10.1038/s41597-021-00910-1	7.30e-76/0.99/42	1.64e-21/0.92/28	1.99e-21/0.88/30	1.96e-10/0.88/60
